# Genomic surveillance of carbapenem-resistant *Klebsiella* in Wales reveals persistent spread of *K. pneumoniae* ST307 and adaptive evolution of pOXA-48-like plasmids

**DOI:** 10.1101/2022.05.25.492139

**Authors:** Sophia David, Massimo Mentasti, Kirsty Sands, Edward Portal, Lee Graham, Joanne Watkins, Catie Williams, Brendan Healy, Owen B. Spiller, David M. Aanensen, Mandy Wootton, Lim Jones

## Abstract

Rising rates of multi-drug resistant *Klebsiella* infections necessitate a comprehensive understanding of the major strains and plasmids driving spread of resistance elements. Here we analysed 540 *Klebsiella* isolates recovered from patients across Wales between 2007 and 2020 using combined short- and long-read sequencing approaches. We identified resistant clones that have spread within and between hospitals including the high-risk strain, sequence type (ST) 307, which acquired the *bla*_OXA-244_ carbapenemase gene on a pOXA-48-like plasmid. We found evidence that this strain, which caused an acute outbreak largely centred on a single hospital in 2019, had been circulating undetected across South Wales for several years prior to the outbreak. In addition to clonal transmission, our analyses revealed evidence for substantial plasmid spread, mostly notably involving *bla*_KPC-2_ and *bla*_OXA-48-like_ (including *bla*_OXA-244_) carbapenemase genes that were found among many species and strain backgrounds. Two thirds (20/30) of the *bla*_KPC-2_ genes were carried on the Tn*4401a* transposon and associated with IncF plasmids. These were mostly recovered from patients in North Wales, reflecting an outward expansion of the plasmid-driven outbreak of *bla*_KPC-2_-producing *Enterobacteriaceae* in North-West England. 92.1% (105/114) of isolates with a *bla*_OXA-48-like_ carbapenemase carried the gene on a pOXA-48-like plasmid. While this plasmid family is highly conserved, our analyses revealed novel accessory variation including integrations of additional resistance genes. We also identified multiple independent deletions involving the *tra* gene cluster among pOXA-48-like plasmids in the ST307 outbreak lineage. These resulted in loss of conjugative ability and signal adaptation of the plasmids to carriage by the host strain. Altogether, our study provides the first high resolution view of the diversity, transmission and evolutionary dynamics of major resistant clones and plasmids of *Klebsiella* in Wales and forms an important basis for ongoing surveillance efforts.

**Data Summary:** All raw short read sequence data and hybrid assemblies are available in the European Nucleotide Archive (ENA) under project accession PRJEB48990.
