## Supplemental Table 2 for "Genomic surveillance of carbapenem-resistant *Klebsiella* in Wales reveals persistent spread of *K. pneumoniae* ST307 and adaptive evolution of pOXA-48-like plasmids"

### Sheet: Table S2
Isolate name	Hybrid assembly accession	Species	Sample type	Hospital	ST (K. pneumoniae only)	Carbapenemase gene	Reason for long-read sequencing	Hybrid assembly length (bp)	Number of contigs	Contig representing plasmid of interest	Size of contig of interest (bp)	Plasmid of interest complete?	Replicon type(s) of plasmid of interest
Investigation of KPC-2 plasmids
ARGID_12502 (NEQAS)	GCA_922823555	Klebsiella pneumoniae	Clinical	Unknown	ST258	KPC-2	Investigation of KPC-2 plasmids harbouring Tn4401	5550752	4	2	113639	Yes	IncFIB(pQil)_1__JN233705; IncFII(K)_1__CP000648
ARGID_13046	GCA_922823425	Klebsiella pneumoniae	Clinical	Hospital M	ST1162	KPC-2	Investigation of KPC-2 plasmids harbouring Tn4401	5817679	6	3	174637	Yes	IncFII(K)_1__CP000648; IncR_1__DQ449578
ARGID_17375	GCA_922826255	Klebsiella pneumoniae	Clinical	Hospital T	ST14	KPC-2	Investigation of KPC-2 plasmids harbouring Tn4401	5627732	3	3	143439	Yes	IncFII(K)_1__CP000648
ARGID_18508	GCA_922832455	Klebsiella pneumoniae	Clinical	Hospital N	ST25	KPC-2	Investigation of KPC-2 plasmids harbouring Tn4401	5606768	5	2	114467	Yes	IncFIB(pQil)_1__JN233705; IncFII(K)_1__CP000648
ARGID_22065	GCA_922826275	Klebsiella pneumoniae	Clinical	Hospital M	ST922	KPC-2	Investigation of KPC-2 plasmids harbouring Tn4401	5710812	232	6	113536	Yes	IncFIB(pQil)_1__JN233705; IncFII(K)_1__CP000648
ARGID_24826	GCA_922826145	Klebsiella pneumoniae	Screen	Hospital C	ST15	KPC-2	Investigation of KPC-2 plasmids harbouring Tn4401	5677589	12	3	116093	Yes	IncFIB(pQil)_JN233705; IncFII(K)_1__CP000648
ARGID_27767	GCA_922823825	Klebsiella pneumoniae	Clinical	Hospital S	ST37-1LV	KPC-2	Investigation of KPC-2 plasmids harbouring Tn4401	5742290	9	2	210313	Yes	IncFIB(K)_1__JN233704; IncFII(K)_1__CP000648
ARGID_27778	GCA_922829415	Klebsiella pneumoniae	Screen	Hospital N	ST1124	KPC-2	Investigation of KPC-2 plasmids harbouring Tn4401	5743784	27	2	170182	Yes	IncFIB(pQil)_1__JN233705; IncFII(K)_1__CP000648
ARGID_31165	GCA_922832915	Klebsiella michiganensis	Clinical	Hospital N	NA	KPC-2	Investigation of KPC-2 plasmids harbouring Tn4401	6483293	10	3	116055	Yes	IncFIB(pQil)_JN233705; IncFII(K)_1__CP000648
ARGID_31680	GCA_922826575	Klebsiella michiganensis	Clinical	Hospital N	NA	KPC-2	Investigation of KPC-2 plasmids harbouring Tn4401	6734851	18	5	114449	Yes	IncFIB(pQil)_1__JN233705; IncFII(K)_1__CP000648
ARGID_31921	GCA_922823995	Klebsiella pneumoniae	Clinical	Hospital M	ST41-4LV	KPC-2	Investigation of KPC-2 plasmids harbouring Tn4401	5763014	3	3	115610	Yes	IncFIB(pQil)_1__JN233705; IncFII(pKP91)__CP000966
ARGID_32407	GCA_922827295	Klebsiella pneumoniae	Screen	Hospital N	ST11	KPC-2	Investigation of KPC-2 plasmids harbouring Tn4401	5715050	6	3	132566	Yes	IncFII(K)_1__CP000648
ARGID_32545	GCA_922832405	Klebsiella oxytoca	Clinical	GP surgery	NA	KPC-2	Investigation of KPC-2 plasmids harbouring Tn4401	6230605	5	2	151034	Yes	IncFIB(K)_1__JN233704; IncFII(Yp)_CP000670
ARGID_25120	GCA_922829465	Klebsiella pneumoniae	Clinical	Hospital E	ST461	KPC-2	Investigation of IncN plasmids putatively carrying KPC-2	5564140	6	2	137373	Yes	IncFII(SARC14)_1__JQ418540; IncN_1__AY046276
ARGID_27030	GCA_922823795	Klebsiella pneumoniae	Clinical	Hospital A	ST48-3LV	KPC-2	Investigation of IncN plasmids putatively carrying KPC-2	5564137	41	11	48207	Yes	IncN_1__AY046276
ARGID_28504	GCA_922823815	Klebsiella pneumoniae	Clinical	Hospital A	ST48	KPC-2	Investigation of IncN plasmids putatively carrying KPC-2	5653337	6	4	62564	Yes	IncN_1__AY046276
ARGID_31501	GCA_922831345	Klebsiella pneumoniae	Clinical	Hospital O	ST54	KPC-2	Investigation of IncN plasmids putatively carrying KPC-2	5534201	7	3	63381	Yes	IncN_1__AY046276
ARGID_32776	GCA_922831305	Klebsiella michiganensis	Screen	Hospital A	NA	KPC-2	Investigation of IncN plasmids putatively carrying KPC-2	6126261	5	2	109016	Yes	IncN_1__AY046276
ARGID_32889	GCA_922826595	Klebsiella variicola	Environmental	Hospital A	NA	KPC-2	Investigation of IncN plasmids putatively carrying KPC-2	6518996	38	6	63408	Yes	IncN_1__AY046276
Investigation of OXA-48-like plasmids
ARGID_14384	GCA_922826295	Klebsiella pneumoniae	Clinical	Hospital H	ST45	OXA-48	Example of dominant IncL plasmid variant	5569158	22	6	63377	Yes	IncL_JN626286
ARGID_30394	GCA_922823935	Klebsiella pneumoniae	Clinical	Hospital V	ST14	OXA-48	Example of dominant IncL plasmid variant	5589554	4	3	61782	Yes	IncL_JN626286
ARGID_33542	GCA_922827155	Klebsiella pneumoniae	Clinical	Hospital I	ST1788	OXA-48	Example of dominant IncL plasmid variant	5826840	6	4	63499	Yes	IncL_JN626286
ARGID_22295	GCA_922829475	Klebsiella pneumoniae	Clinical	Hospital A	ST101	OXA-48	Divergent IncL plasmid	5817637	39	6	63675	Yes	IncL_JN626286
ARGID_31477	GCA_922831335	Klebsiella pneumoniae	Screen	Hospital P	ST383	NDM-5; OXA-48	Divergent IncL plasmid	5784075	5	3	73000	Yes	IncL_JN626286
ARGID_32490	GCA_922826525	Klebsiella pneumoniae	Screen	Hospital A	ST307	OXA-48	Divergent IncL plasmid	5644665	3	3	72193	Yes	IncL_JN626286
ARGID_10727	GCA_922826305	Klebsiella pneumoniae	Clinical	Hospital I	ST750	OXA-48	Investigation of OXA-48 carriage by IncM1 plasmids	5841480	10	4	72268	Yes	IncM1_U27345
ARGID_19108	GCA_922826265	Klebsiella pneumoniae	Clinical	Hospital B	ST395	OXA-48	Investigation of OXA-48 carriage by IncM1 plasmids	5668098	8	4	60997	Yes	IncM1_U27345
ARGID_27157	GCA_922822775	Klebsiella pneumoniae	Screen	Hospital C	ST101	NDM-1; OXA-232* (re-called as OXA-48 in hybrid assembly)	Investigation of OXA-232* carriage by IncM1 plasmids	5640085	30	6	72142	Yes	IncM1_U27345
ARGID_32923	GCA_922826965	Klebsiella pneumoniae	Clinical	Hospital A	ST14	None	IncM1 plasmid lacking an OXA-48-like gene	5659353	16	4	66090	Yes	IncM1_U27345
ARGID_26078	GCA_922829425	Klebsiella pneumoniae	Clinical	Hospital A	ST48	OXA-244	Investigation of OXA-244 IncL plasmid transmission between STs	5444450	4	3	63589	Yes	IncL_JN626286
ARGID_29498	GCA_922832385	Klebsiella oxytoca	Clinical	Hospital A	NA	OXA-244	Investigation of OXA-244 IncL plasmid transmission between STs	5934904	5	3	63588	Yes	IncL_JN626286
ARGID_32341	GCA_922823845	Klebsiella pneumoniae	Screen	Hospital I	ST353	OXA-244	Investigation of OXA-244 IncL plasmid transmission between STs	5410969	3	2	63589	Yes	IncL_JN626286
ARGID_31642	GCA_922826475	Klebsiella pneumoniae	Screen	Hospital A	ST307	OXA-244	ST307 outbreak isolate with 100% mapping to pOXA48a	5568640	4	4	63589	Yes	IncL_JN626286
ARGID_31864	GCA_922826505	Klebsiella pneumoniae	Screen	Hospital A	ST307	OXA-244	ST307 outbreak isolate with putative deletion(s) in IncL plasmid	5570493	7	4	50131	Yes	IncL_JN626286
ARGID_32304	GCA_922826555	Klebsiella pneumoniae	Screen	Hospital A	ST307	OXA-244	ST307 outbreak isolate with putative deletion(s) in IncL plasmid	5569756	4	3	47759	Yes	IncL_JN626286
ARGID_33503	GCA_922827125	Klebsiella pneumoniae	Clinical	GP surgery	ST307	OXA-244	ST307 outbreak isolate with putative deletion(s) in IncL plasmid	5573652	6	3	54995	Yes	IncL_JN626286
ARGID_33567	GCA_922827165	Klebsiella pneumoniae	Screen	Hospital A	ST307	OXA-244	ST307 outbreak isolate with putative deletion(s) in IncL plasmid	5566919	5	4	46807	Yes	IncL_JN626286
ARGID_31926	GCA_922826535	Klebsiella pneumoniae	Clinical	Hospital J	ST307	OXA-48	ST307 outbreak isolate with putative deletion(s) in IncL plasmid	5728501	16	4	62653	Yes	IncL_JN626286
