## Supplemental Table 4 for "Genomic surveillance of carbapenem-resistant *Klebsiella* in Wales reveals persistent spread of *K. pneumoniae* ST307 and adaptive evolution of pOXA-48-like plasmids"

### Sheet: Supplementary Table
Experiment	Recipient	Mating culture (D:R)	Isolate	Donor count		Recipient				Confrmed by PCR/WGS	Donor/mL	Recipient/mL	Conjugation frequency
				10^-5	10^-6	10^0	10^-1	10^-2	10^-3
1	J53	1:3	ARGID_31864	33	4	NA	NA	NA	NA	NA	400000000	NA	NA
1	J53	1:3	ARGID_31642	TH	13	TH	TH	12	0	Yes	1300000000	12000	9.23077e-06
1	J53	1:3	ARGID_32304	12	0	NA	NA	NA	NA	NA	120000000	NA	NA
1	J53	1:3	ARGID_31926	TH	12	NA	NA	NA	NA	NA	1200000000	NA	NA
1	J53	1:3	ARGID_33567	51	10	NA	NA	NA	NA	NA	1000000000	NA	NA
1	J53	1:3	ARGID_35503	TH	37	TH	TH	33	1	Yes	3700000000	33000	8.91892e-06
1	J53	5:1	ARGID_31864	TH	6	NA	NA	NA	NA	NA	600000000	NA	NA
1	J53	5:1	ARGID_31642	TH	44	TH	TH	32	2	Yes	4400000000	32000	7.27273e-06
1	J53	5:1	ARGID_32304	TH	22	NA	NA	NA	NA	NA	2200000000	NA	NA
1	J53	5:1	ARGID_31926	TH	31	NA	NA	NA	NA	NA	3100000000	NA	NA
1	J53	5:1	ARGID_33567	TH	19	NA	NA	NA	NA	NA	1900000000	NA	NA
1	J53	5:1	ARGID_35503	TH	61	TH	TH	14	0	Yes	6100000000	14000	2.29508e-06
2	J53	1:3	ARGID_31864	22	0	NA	NA	NA	NA	NA	220000000	NA	NA
2	J53	1:3	ARGID_31642	15	22	TH	122	17	0	Yes	2200000000	12200	5.54545e-06
2	J53	1:3	ARGID_32304	18	9	NA	NA	NA	NA	NA	900000000	NA	NA
2	J53	1:3	ARGID_31926	TH	18	NA	NA	NA	NA	NA	1800000000	NA	NA
2	J53	1:3	ARGID_33567	TH	12	NA	NA	NA	NA	NA	1200000000	NA	NA
2	J53	1:3	ARGID_35503	TH	14	TH	1	0	0	No	1400000000	100	7.14286e-08
2	J53	5:1	ARGID_31864	TH	17	NA	NA	NA	NA	NA	1700000000	NA	NA
2	J53	5:1	ARGID_31642	TH	18	TH	TH	79	3	Yes	1800000000	79000	4.38889e-05
2	J53	5:1	ARGID_32304	TH	12	NA	NA	NA	NA	NA	1200000000	NA	NA
2	J53	5:1	ARGID_31926	TH	16	NA	NA	NA	NA	NA	1600000000	NA	NA
2	J53	5:1	ARGID_33567	TH	21	NA	NA	NA	NA	NA	2100000000	NA	NA
2	J53	5:1	ARGID_35503	TH	10	TH/blur	TH/blur	7	0	Yes	1000000000	7000	7e-06
3	J53	1:3	ARGID_31864	TH	9	NA	NA	NA	NA	NA	900000000	NA	NA
3	J53	1:3	ARGID_31642	TH	11	120	7	0	0	Yes	1100000000	1200	1.09091e-06
3	J53	1:3	ARGID_32304	TH	23	NA	NA	NA	NA	NA	2300000000	NA	NA
3	J53	1:3	ARGID_31926	TH	14	NA	NA	NA	NA	NA	1400000000	NA	NA
3	J53	1:3	ARGID_33567	TH	19	NA	NA	NA	NA	NA	1900000000	NA	NA
3	J53	1:3	ARGID_35503	TH	31	TH	TH	45	0	Yes	3100000000	45000	1.45161e-05
3	J53	5:1	ARGID_31864	TH	12	NA	NA	NA	NA	NA	1200000000	NA	NA
3	J53	5:1	ARGID_31642	TH	17	TH	TH	66	5	Yes	1700000000	66000	3.88235e-05
3	J53	5:1	ARGID_32304	TH	11	NA	NA	NA	NA	NA	1100000000	NA	NA
3	J53	5:1	ARGID_31926	TH	12	NA	NA	NA	NA	NA	1200000000	NA	NA
3	J53	5:1	ARGID_33567	TH	14	NA	NA	NA	NA	NA	1400000000	NA	NA
3	J53	5:1	ARGID_35503	TH	19	TH	TH	12	0	Yes	1900000000	12000	6.31579e-06
1	71.1	1:3	ARGID_31864	TH	17	133	NA	NA	NA	No	1700000000	NA	NA
1	71.1	1:3	ARGID_31642	TH	12	TH	180	10	0	Yes	1200000000	18000	1.5e-05
1	71.1	1:3	ARGID_32304	TH	29	NA	NA	NA	NA	No	2900000000	NA	NA
1	71.1	1:3	ARGID_31926	21	4	TH	81	4	NA	No	400000000	4000	NA
1	71.1	1:3	ARGID_33567	TH	11	NA	NA	NA	NA	No	1100000000	NA	NA
1	71.1	1:3	ARGID_35503	TH	18	TH	59	0	0	Yes	1800000000	5900	3.27778e-06
1	71.1	5:1	ARGID_31864	TH	8	NA	NA	NA	NA	NA	800000000	NA	NA
1	71.1	5:1	ARGID_31642	TH	22	TH	TH	100	12	Yes	2200000000	100000	4.54545e-05
1	71.1	5:1	ARGID_32304	TH	26	NA	NA	NA	NA	NA	2600000000	NA	NA
1	71.1	5:1	ARGID_31926	TH	26	TH	141	23	NA	No	2600000000	23000	NA
1	71.1	5:1	ARGID_33567	TH	45	63	NA	NA	NA	No	4500000000	NA	NA
1	71.1	5:1	ARGID_35503	TH	18	TH	170	3	0	Yes	1800000000	17000	9.44444e-06
